# Draft genome sequence of the pulse crop blackgram [*Vigna mungo* (L.) Hepper] reveals potential R-genes

**DOI:** 10.1101/2020.06.21.163923

**Authors:** J Souframanien, Avi Raizada, Punniyamoorthy Dhanasekar, Penna Suprasanna

**Affiliations:** Nuclear Agriculture and Biotechnology Division, BARC, Trombay, Mumbai-400085, India; Homi Bhabha National Institute, Training School Complex, Anushaktinagar, Mumbai-400094, India

**Keywords:** Blackgram, *Vigna mungo*, Genome sequence, Transposons, SSRs, R-genes, next-generation sequencing

## Abstract

Blackgram [*Vigna mungo* (L.) Hepper] (2n = 2x = 22), an important Asiatic legume crop, is a major source of dietary protein for the predominantly vegetarian population. Here we construct a draft genome sequence of blackgram, for the first time, by employing hybrid genome assembly with Illumina reads and third generation Oxford Nanopore sequencing technology. The final *de novo* whole genome of blackgram is ~ 475 Mb (82 % of the genome) and has maximum scaffold length of 6.3 Mb with scaffold N50 of1.42 Mb. Genome analysis identified 18655 genes with mean coding sequence length of 970bp. Around 96.7 % of predicted genes were annotated. Nearly half of the assembled sequence is composed of repetitive elements with retrotransposons as major (47.3% of genome) transposable elements, whereas, DNA transposons made up only 2.29% of the genome. A total of 166014 SSRs, including 65180 compound SSRs, were identified and primer pairs for 34816 SSRs were designed. Out of the 18665 proteins, 678 proteins showed presence of R-gene related domains. KIN class was found in majority of the proteins (372) followed by RLK (79) and N (79). The genome sequence of blackgram will facilitate identification of agronomically important genes and accelerate the genetic improvement of blackgram.
