## Supplementary Table 5 for "Draft genome sequence of the pulse crop blackgram [*Vigna mungo* (L.) Hepper] reveals potential R-genes": Table S5.xlsx

### Sheet: Sheet1
Table S5. Tansposon content in the assembled blackgram genome.
Query_ID	Query_length	Subject_ID	Subject_length	%Identity	Alignment_length	Query_coverage	Subject_coverage	No.Of_mismatches	No.Of_gaps	Query_start	Query_end	Subject_start	Subject_end	E-value	Score	Organisim	Class	Structural feature
scaffold00001	6343804	RLC_Mpol_S_RND-1	6340	79.44	2850	0.13	44.95	523	38	5581501	5584329	5717	2910	0	1958	Metrosideros polymorpha	Retrotransposon	LTR
scaffold00002	6273182	RLC_Mpol_S_RND-1	6340	76.24	728	0.03	11.48	159	8	2464855	2465578	4509	3792	3e-99	374	Metrosideros polymorpha	Retrotransposon	LTR
scaffold00003	5923800	XXX_Bgt_rDNA_consensus-1	7321	78.99	238	0.01	3.25	38	10	5488981	5489212	4825	4594	1e-32	152	Blumeria graminis_tritici	unknown	unknown
scaffold00004	4546070	RLC_Mpol_S_RND-1	6340	76.61	3083	0.2	48.63	660	46	261518	264576	2907	5952	0	1642	Metrosideros polymorpha	Retrotransposon	LTR
scaffold00005	4545632	XXX_Bgt_rDNA_RND-1	7295	83.85	353	0.02	4.84	47	7	1063059	1063410	2039	1696	2e-85	327	Blumeria graminis_tritici	unknown	unknown
scaffold00006	4057268	RLG_Mpol_A_consensus-1	9611	72.21	1371	0.1	14.26	347	27	3241411	3242764	3975	5328	2e-104	390	Metrosideros polymorpha	Retrotransposon	LTR
scaffold00007	4050727	RLC_Mpol_D_consensus-1	6477	81.04	1677	0.12	25.89	298	19	1687169	1688835	5648	3982	0	1317	Metrosideros polymorpha	Retrotransposon	LTR
scaffold00008	3872513	RLC_Mpol_S_RND-1	6340	76.47	3013	0.23	47.52	653	49	171485	174468	5950	2965	0	1585	Metrosideros polymorpha	Retrotransposon	LTR
scaffold00011	3700478	RLC_Mpol_D_consensus-1	6477	79.9	1682	0.14	25.97	309	24	2593707	2595370	3982	5652	0	1206	Metrosideros polymorpha	Retrotransposon	LTR
scaffold00012	3607812	RLC_Bdis_BdisC092_consensus-1	5254	72.6	770	0.06	14.66	178	22	2208500	2209244	2094	2855	6e-54	222	Brachypodium distachyon	Retrotransposon	LTR
scaffold00013	3501450	RLC_Mpol_AG_RND-1	4906	75.04	1402	0.12	28.58	309	34	1810720	1812099	4334	2952	3e-171	612	Metrosideros polymorpha	Retrotransposon	LTR
scaffold00016	3263547	RLC_Mpol_D_consensus-1	6477	74.36	390	0.04	6.02	91	8	442975	443359	1628	2013	2e-34	158	Metrosideros polymorpha	Retrotransposon	LTR
scaffold00018	3180557	RLC_Mpol_AG_RND-1	4906	74.69	1442	0.14	29.39	318	37	2325955	2327369	2913	4334	8e-167	597	Metrosideros polymorpha	Retrotransposon	LTR
scaffold00020	3167099	RLG_Sbic_SbicCRM6_RND-1	7059	75.07	722	0.07	10.23	144	34	783546	784249	5006	4303	2e-78	303	Sorghum bicolor	Retrotransposon	LTR
scaffold00021	3033290	RLC_Mpol_AG_RND-1	4906	74.65	1440	0.14	29.35	303	48	1914776	1916172	4334	2914	8e-162	580	Metrosideros polymorpha	Retrotransposon	LTR
scaffold00022	2999529	RLC_Mpol_S_RND-1	6340	75.81	1769	0.18	27.9	384	28	2826691	2828442	5533	3792	0	856	Metrosideros polymorpha	Retrotransposon	LTR
scaffold00023	2743470	RLG_Mpol_A_consensus-1	9611	73.85	914	0.1	9.51	225	13	939244	940150	3975	4881	6e-93	351	Metrosideros polymorpha	Retrotransposon	LTR
scaffold00028	2588882	RLC_Mpol_S_RND-1	6340	77.26	2850	0.33	44.95	549	60	2035592	2038382	2910	5719	0	1581	Metrosideros polymorpha	Retrotransposon	LTR
scaffold00029	2586307	RLC_Mpol_D_consensus-1	6477	80.25	1666	0.19	25.72	306	20	1911044	1912697	5636	3982	0	1232	Metrosideros polymorpha	Retrotransposon	LTR
scaffold00032	2531687	RLC_Mpol_D_consensus-1	6477	80.97	1676	0.2	25.88	301	17	822803	824469	5648	3982	0	1312	Metrosideros polymorpha	Retrotransposon	LTR
scaffold00033	2463158	RLG_Mpol_A_consensus-1	9611	71.72	1393	0.17	14.49	362	26	1873921	1875297	3975	5351	9e-96	361	Metrosideros polymorpha	Retrotransposon	LTR
scaffold00034	2462421	RLC_Mpol_S_RND-1	6340	78.86	1779	0.22	28.06	342	28	2335285	2337044	3872	5635	0	1171	Metrosideros polymorpha	Retrotransposon	LTR
scaffold00035	2458607	RLC_Mpol_D_consensus-1	6477	77.48	2807	0.34	43.34	525	75	2325821	2328578	5652	2904	0	1583	Metrosideros polymorpha	Retrotransposon	LTR
scaffold00037	2402414	RLC_Mpol_S_RND-1	6340	75.55	728	0.09	11.48	164	8	1785453	1786176	4509	3792	2e-91	346	Metrosideros polymorpha	Retrotransposon	LTR
scaffold00038	2380262	RLG_Mpol_A_consensus-1	9611	71.71	1322	0.17	13.76	341	28	1862385	1863689	4023	5328	4e-89	339	Metrosideros polymorpha	Retrotransposon	LTR
scaffold00039	2352738	DHH_Bdis_AA_Bd1-13	13800	81.05	285	0.04	2.07	48	5	1857273	1857553	13672	13390	4e-54	222	#N/A	#N/A	#N/A
scaffold00040	2295469	RLC_Mpol_S_RND-1	6340	74.41	1723	0.23	27.18	401	28	1886392	1888097	2907	4606	0	702	Metrosideros polymorpha	Retrotransposon	LTR
scaffold00042	2230428	RLG_Sbic_SbicCRM6_RND-1	7059	76.34	524	0.07	7.42	118	6	1103309	1103829	4165	4685	3e-70	276	Sorghum bicolor	Retrotransposon	LTR
scaffold00044	2189255	RLC_Mpol_S_RND-1	6340	75.88	2624	0.36	41.39	568	47	366245	368836	5497	2907	0	1279	Metrosideros polymorpha	Retrotransposon	LTR
scaffold00045	2181650	RLC_Mpol_D_consensus-1	6477	80.85	1676	0.23	25.88	303	17	1711369	1713035	3982	5648	0	1301	Metrosideros polymorpha	Retrotransposon	LTR
scaffold00046	2171096	RLC_Mpol_D_consensus-1	6477	79.56	1037	0.14	16.01	195	14	1504916	1505944	5009	3982	0	725	Metrosideros polymorpha	Retrotransposon	LTR
scaffold00047	2139869	RLC_Mpol_S_RND-1	6340	79.34	2851	0.4	44.97	524	43	1624406	1627234	2910	5717	0	1941	Metrosideros polymorpha	Retrotransposon	LTR
scaffold00049	2109549	RLC_Mpol_D_consensus-1	6477	81.01	3323	0.47	51.3	568	50	1550938	1554224	2353	5648	0	2582	Metrosideros polymorpha	Retrotransposon	LTR
scaffold00050	2074323	RLC_Mpol_D_consensus-1	6477	80.45	1683	0.24	25.98	304	24	95339	97008	3982	5652	0	1262	Metrosideros polymorpha	Retrotransposon	LTR
scaffold00052	2049705	RLG_Taes_Cereba_59e04-1	5960	83.16	95	0.01	1.59	13	3	1942841	1942934	4603	4695	2e-12	84.2	Triticum aestivum	Retrotransposon	LTR
scaffold00053	2039867	RLC_Mpol_S_RND-1	6340	75.68	2208	0.32	34.83	485	44	1295006	1297184	2909	5093	0	1055	Metrosideros polymorpha	Retrotransposon	LTR
scaffold00056	2007680	RLC_Mpol_S_RND-1	6340	76.8	2810	0.42	44.32	560	64	592195	594963	2953	5711	0	1493	Metrosideros polymorpha	Retrotransposon	LTR
scaffold00057	1963998	RLG_Hvul_BAGY2_chr1H-6	10094	69.65	893	0.14	8.85	230	40	745496	746367	4839	3967	3e-20	110	Hordeum vulgare	Retrotransposon	LTR
scaffold00058	1956689	RLC_Mpol_D_consensus-1	6477	81.69	1300	0.2	20.07	223	12	544450	545741	4360	5652	0	1068	Metrosideros polymorpha	Retrotransposon	LTR
scaffold00061	1915882	RLC_Mpol_S_RND-1	6340	79.25	1966	0.31	31.01	361	27	471037	472993	2910	4837	0	1327	Metrosideros polymorpha	Retrotransposon	LTR
scaffold00062	1908602	DTH_Bdis_BdisV_RND-1	1450	75.59	299	0.05	20.62	67	6	471671	471966	658	363	3e-30	143	Brachypodium distachyon	DNA-transposon	TIR
scaffold00063	1884390	RLC_Mpol_S_RND-1	6340	74.44	493	0.08	7.78	119	7	976679	977167	4377	4866	3e-49	206	Metrosideros polymorpha	Retrotransposon	LTR
scaffold00064	1869407	RLG_Mpol_A_consensus-1	9611	71.81	1373	0.22	14.29	349	31	912002	913355	3975	5328	9e-95	357	Metrosideros polymorpha	Retrotransposon	LTR
scaffold00065	1865051	RLC_Mpol_S_RND-1	6340	77.41	704	0.11	11.1	135	12	456888	457570	2919	3619	5e-107	398	Metrosideros polymorpha	Retrotransposon	LTR
scaffold00072	1777121	RLC_Mpol_D_consensus-1	6477	80.91	1676	0.28	25.88	302	17	1741840	1743506	3982	5648	0	1306	Metrosideros polymorpha	Retrotransposon	LTR
scaffold00074	1749004	RLG_Mpol_A_consensus-1	9611	72.13	1209	0.21	12.58	315	19	159024	160221	4131	5328	2e-91	346	Metrosideros polymorpha	Retrotransposon	LTR
scaffold00078	1694716	RLC_Mpol_S_RND-1	6340	75.81	1765	0.31	27.84	387	25	552248	553995	3792	5533	0	857	Metrosideros polymorpha	Retrotransposon	LTR
scaffold00079	1689704	RLC_Mpol_D_consensus-1	6477	81.09	1676	0.3	25.88	299	17	263461	265127	3982	5648	0	1323	Metrosideros polymorpha	Retrotransposon	LTR
scaffold00080	1674996	RLC_Mpol_S_RND-1	6340	78.88	2850	0.51	44.95	529	47	1543843	1546665	2910	5713	0	1860	Metrosideros polymorpha	Retrotransposon	LTR
scaffold00082	1643562	RLG_Mpol_A_consensus-1	9611	72.19	1370	0.25	14.25	349	27	230645	231998	3975	5328	7e-105	390	Metrosideros polymorpha	Retrotransposon	LTR
scaffold00083	1639538	RLG_Bdis_BdisC265_consensus-1	7766	75.26	380	0.07	4.89	84	10	191108	191482	4418	4792	3e-39	172	Brachypodium distachyon	Retrotransposon	LTR
scaffold00085	1623899	RLC_Mpol_J_RND-1	5352	88.06	67	0.01	1.25	8	0	860772	860838	3642	3576	2e-11	80.5	Metrosideros polymorpha	Retrotransposon	LTR
scaffold00087	1564677	DTT_Bdis_BdisC_Bd2-106	5731	97.78	45	0.01	0.79	1	0	606121	606165	4709	4753	6e-11	78.7	Brachypodium distachyon	DNA-transposon	TIR
scaffold00089	1508653	RLC_Mpol_D_consensus-1	6477	81.5	1254	0.25	19.36	218	11	1102924	1104170	4342	5588	0	1018	Metrosideros polymorpha	Retrotransposon	LTR
scaffold00090	1474327	RLC_Mpol_D_consensus-1	6477	81.01	1680	0.34	25.94	294	23	361846	363513	5648	3982	0	1312	Metrosideros polymorpha	Retrotransposon	LTR
scaffold00092	1464557	RLG_Taes_Cereba_59e04-1	5960	80.74	135	0.03	2.27	26	0	538083	538217	4603	4737	3e-19	106	Triticum aestivum	Retrotransposon	LTR
scaffold00093	1459403	RLC_Mpol_AG_RND-1	4906	75.41	1399	0.29	28.52	299	39	127291	128660	4334	2952	8e-179	636	Metrosideros polymorpha	Retrotransposon	LTR
scaffold00094	1455028	RLG_Bdis_BdisC265_consensus-1	7766	74.14	379	0.08	4.88	88	10	720985	721357	4792	4418	4e-32	148	Brachypodium distachyon	Retrotransposon	LTR
scaffold00095	1448306	RLC_Mpol_D_consensus-1	6477	80.17	1684	0.35	26	306	25	1080567	1082235	5652	3982	0	1234	Metrosideros polymorpha	Retrotransposon	LTR
scaffold00098	1436233	RLC_Mpol_D_consensus-1	6477	80.81	1683	0.35	25.98	297	23	391449	393117	3982	5652	0	1295	Metrosideros polymorpha	Retrotransposon	LTR
scaffold00099	1426686	RLG_Bdis_BdisC265_consensus-1	7766	71.99	532	0.11	6.85	132	16	653769	654291	4785	4262	7e-30	141	Brachypodium distachyon	Retrotransposon	LTR
scaffold00100	1424142	RLC_Mpol_D_consensus-1	6477	79.51	1684	0.35	26	317	25	1253409	1255077	3982	5652	0	1173	Metrosideros polymorpha	Retrotransposon	LTR
scaffold00104	1395386	RLG_Atal_Athila_B_B_consensus-1	11714	74.54	597	0.13	5.1	132	16	135523	136109	5887	5301	2e-60	243	Arabidopsis thaliana	Retrotransposon	LTR
scaffold00106	1388711	RLC_Mpol_D_consensus-1	6477	79.42	1555	0.34	24.01	301	19	490131	491676	4108	5652	0	1081	Metrosideros polymorpha	Retrotransposon	LTR
scaffold00108	1376437	RLG_Bdis_BdisC102_consensus-1	8332	73.8	519	0.11	6.23	125	11	431758	432271	5315	4803	5e-46	195	Brachypodium distachyon	Retrotransposon	LTR
scaffold00111	1352881	RLC_Mpol_S_RND-1	6340	79.98	1663	0.37	26.23	309	19	416112	417758	5717	4063	0	1205	Metrosideros polymorpha	Retrotransposon	LTR
scaffold00112	1346491	RLC_Mpol_S_RND-1	6340	75.29	340	0.08	5.36	71	10	21864	22196	5636	5303	1e-32	150	Metrosideros polymorpha	Retrotransposon	LTR
scaffold00114	1330410	DHH_Bdis_AA_Bd1-13	13800	90.24	287	0.06	2.08	23	3	1214254	1214537	13674	13390	8e-99	370	#N/A	#N/A	#N/A
scaffold00116	1322189	RLC_Mpol_D_consensus-1	6477	80.04	1683	0.38	25.98	311	22	381738	383407	3982	5652	0	1223	Metrosideros polymorpha	Retrotransposon	LTR
scaffold00118	1298337	RLG_Mpol_A_consensus-1	9611	71.9	1210	0.28	12.59	316	20	1092223	1093420	4131	5328	1e-86	329	Metrosideros polymorpha	Retrotransposon	LTR
scaffold00121	1272527	RLC_Mpol_D_consensus-1	6477	79.68	1683	0.4	25.98	319	22	871200	872870	3982	5653	0	1192	Metrosideros polymorpha	Retrotransposon	LTR
scaffold00122	1269364	RLG_Mpol_A_consensus-1	9611	73.85	914	0.22	9.51	225	13	662566	663472	4881	3975	3e-93	351	Metrosideros polymorpha	Retrotransposon	LTR
scaffold00123	1258572	RLG_Mpol_A_consensus-1	9611	71.65	1210	0.29	12.59	319	20	86982	88179	4131	5328	1e-81	313	Metrosideros polymorpha	Retrotransposon	LTR
scaffold00125	1239443	XXX_Bgt_rDNA_consensus-1	7321	82.98	94	0.02	1.28	12	3	828809	828900	4796	4705	4e-12	82.4	Blumeria graminis_tritici	unknown	unknown
scaffold00126	1236807	RLC_Mpol_S_RND-1	6340	75.95	2266	0.55	35.74	499	38	837524	839763	2909	5154	0	1123	Metrosideros polymorpha	Retrotransposon	LTR
scaffold00127	1226653	RLC_Taes_Ale_42j2-1	5310	100	49	0.01	0.92	0	0	894534	894582	2262	2214	6e-15	91.6	Triticum aestivum	Retrotransposon	LTR
scaffold00128	1225695	XXX_Bgt_rDNA_consensus-1	7321	86.17	1041	0.25	14.22	130	12	1212944	1213979	7064	6033	0	1112	Blumeria graminis_tritici	unknown	unknown
scaffold00130	1212234	RLC_Mpol_S_RND-1	6340	79.05	2855	0.71	45.03	529	46	1176009	1178839	2909	5718	0	1895	Metrosideros polymorpha	Retrotransposon	LTR
scaffold00135	1177874	RLC_Mpol_S_RND-1	6340	79.88	984	0.25	15.52	182	15	935621	936592	4738	5717	0	706	Metrosideros polymorpha	Retrotransposon	LTR
scaffold00137	1169752	RLG_Taes_Cereba_59e04-1	5960	81.48	135	0.03	2.27	25	0	581602	581736	4603	4737	5e-21	111	Triticum aestivum	Retrotransposon	LTR
scaffold00138	1168822	RLC_Mpol_S_RND-1	6340	78	2168	0.56	34.2	411	46	404799	406943	5717	3593	0	1301	Metrosideros polymorpha	Retrotransposon	LTR
scaffold00140	1141353	RLG_Sbic_SbicCRM6_RND-1	7059	74.93	722	0.19	10.23	145	34	270048	270751	4303	5006	3e-77	298	Sorghum bicolor	Retrotransposon	LTR
scaffold00142	1108394	DHH_Bdis_AA_Bd1-13	13800	92.48	266	0.07	1.93	18	1	940220	940485	13674	13411	1e-101	379	#N/A	#N/A	#N/A
scaffold00145	1092929	RLC_Mpol_S_RND-1	6340	74.82	278	0.08	4.38	68	2	115265	115541	4382	4658	6e-25	124	Metrosideros polymorpha	Retrotransposon	LTR
scaffold00152	1072980	RLC_Mpol_D_consensus-1	6477	80.2	1677	0.47	25.89	310	18	604400	606064	3982	5648	0	1238	Metrosideros polymorpha	Retrotransposon	LTR
scaffold00153	1058155	RLC_Mpol_D_consensus-1	6477	81.3	1155	0.33	17.83	201	12	628760	629907	5344	4198	0	922	Metrosideros polymorpha	Retrotransposon	LTR
scaffold00156	1049217	RLG_Bdis_BdisC152_Bd2-2	8272	76	425	0.12	5.14	88	13	414050	414467	5292	4875	5e-50	207	Brachypodium distachyon	Retrotransposon	LTR
scaffold00158	1043982	RLG_Mpol_C_RND-1	3356	78.1	274	0.08	8.16	56	3	431080	431351	1575	1846	7e-39	171	Metrosideros polymorpha	Retrotransposon	LTR
scaffold00159	1038577	XXX_Bgt_rDNA_consensus-1	7321	80.95	651	0.19	8.89	107	15	1007482	1008126	1679	2318	8e-138	499	Blumeria graminis_tritici	unknown	unknown
scaffold00162	1009316	RLC_Mpol_D_consensus-1	6477	79.52	1211	0.36	18.7	214	20	27316	28519	4469	5652	0	832	Metrosideros polymorpha	Retrotransposon	LTR
scaffold00163	1007433	RLC_Mpol_D_consensus-1	6477	80.59	1185	0.35	18.3	213	14	908841	910014	4474	5652	0	898	Metrosideros polymorpha	Retrotransposon	LTR
scaffold00164	1006584	RLC_Mpol_D_consensus-1	6477	80.62	1682	0.5	25.97	302	23	666043	667711	5652	3982	0	1279	Metrosideros polymorpha	Retrotransposon	LTR
scaffold00166	1003790	RLG_Bdis_BdisC265_consensus-1	7766	78.72	188	0.06	2.42	40	0	477740	477927	4598	4785	1e-25	126	Brachypodium distachyon	Retrotransposon	LTR
scaffold00168	1000464	RLC_Mpol_D_consensus-1	6477	80.47	1664	0.5	25.69	304	21	614978	616630	5648	3995	0	1253	Metrosideros polymorpha	Retrotransposon	LTR
scaffold00170	989116	RLC_Mpol_S_RND-1	6340	79.54	2850	0.86	44.95	520	38	566492	569320	2910	5717	0	1975	Metrosideros polymorpha	Retrotransposon	LTR
scaffold00173	963580	RLC_Mpol_D_consensus-1	6477	80.38	1509	0.47	23.3	269	20	952842	954330	4151	5652	0	1122	Metrosideros polymorpha	Retrotransposon	LTR
scaffold00176	953264	RLG_Bdis_BdisC152_Bd2-2	8272	75.85	381	0.12	4.61	81	11	84531	84906	5292	4918	8e-43	183	Brachypodium distachyon	Retrotransposon	LTR
scaffold00177	952058	RLC_Taes_Herman_42j2-1	5711	70.49	1667	0.53	29.19	420	62	385477	387105	4937	3305	6e-74	287	Triticum aestivum	Retrotransposon	LTR
scaffold00178	947451	RLG_Taes_Wilma_42j2-3	5442	73.58	299	0.09	5.49	67	12	597479	597771	4882	4590	6e-19	104	Triticum aestivum	Retrotransposon	LTR
scaffold00180	908178	RLC_Mpol_S_RND-1	6340	76.94	3079	1.02	48.56	652	48	231222	234270	5959	2909	0	1700	Metrosideros polymorpha	Retrotransposon	LTR
scaffold00184	900973	RLC_Mpol_D_consensus-1	6477	80.8	1677	0.56	25.89	302	18	803193	804859	3982	5648	0	1295	Metrosideros polymorpha	Retrotransposon	LTR
scaffold00186	881565	RLC_Mpol_D_consensus-1	6477	79.64	4248	1.45	65.59	737	100	192580	196741	5648	1443	0	2935	Metrosideros polymorpha	Retrotransposon	LTR
scaffold00187	878850	RLG_Mpol_C_RND-1	3356	79.64	275	0.09	8.19	50	5	697442	697713	1846	1575	1e-45	193	Metrosideros polymorpha	Retrotransposon	LTR
scaffold00190	864772	RLC_Mpol_D_consensus-1	6477	80.66	1551	0.54	23.95	283	14	785220	786759	4108	5652	0	1186	Metrosideros polymorpha	Retrotransposon	LTR
scaffold00191	864339	RLG_Hvul_Cereba_AY040832-2	7817	81.65	158	0.05	2.02	29	0	576847	577004	4674	4831	3e-27	132	Hordeum vulgare	Retrotransposon	LTR
scaffold00199	824838	RLC_Mpol_S_RND-1	6340	74.05	736	0.27	11.61	169	10	814680	815411	3792	4509	2e-72	281	Metrosideros polymorpha	Retrotransposon	LTR
scaffold00200	820573	RLG_Mpol_C_RND-1	3356	79.03	267	0.1	7.96	52	3	414188	414452	1839	1575	9e-42	180	Metrosideros polymorpha	Retrotransposon	LTR
scaffold00203	814340	DHH_Bdis_AA_Bd1-13	13800	91.64	287	0.11	2.08	20	2	256937	257221	13674	13390	3e-106	394	#N/A	#N/A	#N/A
scaffold00205	804430	DHH_Bdis_AA_Bd1-13	13800	92.27	233	0.09	1.69	16	1	539535	539767	13674	13444	8e-87	329	#N/A	#N/A	#N/A
scaffold00206	802317	RLG_Mpol_A_consensus-1	9611	72.14	1371	0.51	14.26	348	29	619555	620908	5328	3975	2e-103	385	Metrosideros polymorpha	Retrotransposon	LTR
scaffold00208	801561	RLG_Mpol_A_consensus-1	9611	73.5	668	0.25	6.95	165	11	171896	172557	3954	4615	1e-60	243	Metrosideros polymorpha	Retrotransposon	LTR
scaffold00213	785005	RLC_Mpol_S_RND-1	6340	76.62	727	0.28	11.47	157	7	730995	731717	3792	4509	1e-104	388	Metrosideros polymorpha	Retrotransposon	LTR
scaffold00214	784073	RLG_Bdis_BdisC152_Bd2-2	8272	73.83	512	0.2	6.19	122	12	411740	412245	4787	5292	1e-45	193	Brachypodium distachyon	Retrotransposon	LTR
scaffold00217	758104	RLC_Mpol_S_RND-1	6340	75.59	1934	0.77	30.5	435	26	622653	624572	3587	5497	0	922	Metrosideros polymorpha	Retrotransposon	LTR
scaffold00220	735055	RLC_Taes_Ale_42j2-1	5310	100	49	0.02	0.92	0	0	734275	734323	2262	2214	4e-15	91.6	Triticum aestivum	Retrotransposon	LTR
scaffold00221	732820	RLG_Hvul_Cereba_AY040832-1	7176	77.64	322	0.13	4.49	58	14	243561	243875	4143	3829	6e-43	183	Hordeum vulgare	Retrotransposon	LTR
scaffold00222	728782	RLC_Bdis_BdisC092_consensus-1	5254	78.74	174	0.07	3.31	36	1	353249	353421	2774	2947	2e-22	115	Brachypodium distachyon	Retrotransposon	LTR
scaffold00224	725144	RLG_Sbic_SbicCRM6_RND-1	7059	77.72	377	0.16	5.34	82	2	155634	156009	4301	4676	8e-57	230	Sorghum bicolor	Retrotransposon	LTR
scaffold00228	716484	RLC_Mpol_S_RND-1	6340	75.63	673	0.28	10.62	140	19	261825	262486	4934	4275	7e-82	313	Metrosideros polymorpha	Retrotransposon	LTR
scaffold00229	713603	RLC_Mpol_S_RND-1	6340	82.71	133	0.06	2.1	23	0	663787	663919	4377	4509	2e-23	119	Metrosideros polymorpha	Retrotransposon	LTR
scaffold00231	703271	RLC_Mpol_D_consensus-1	6477	79.56	1683	0.72	25.98	318	26	50629	52297	3982	5652	0	1179	Metrosideros polymorpha	Retrotransposon	LTR
scaffold00242	660510	RLC_Mpol_S_RND-1	6340	78.94	2849	1.29	44.94	529	48	599151	601973	5713	2910	0	1871	Metrosideros polymorpha	Retrotransposon	LTR
scaffold00243	660315	RLG_Mpol_A_consensus-1	9611	71.73	1369	0.62	14.24	354	28	426665	428017	5326	3975	4e-94	353	Metrosideros polymorpha	Retrotransposon	LTR
scaffold00245	650863	RLG_Mpol_A_consensus-1	9611	71.92	1371	0.63	14.26	351	29	6378	7731	5328	3975	1e-98	368	Metrosideros polymorpha	Retrotransposon	LTR
scaffold00247	642539	RLG_Mpol_A_consensus-1	9611	71.78	1205	0.56	12.54	314	22	220800	221991	4137	5328	1e-83	318	Metrosideros polymorpha	Retrotransposon	LTR
scaffold00253	596034	RLG_Bdis_BdisC152_Bd2-2	8272	75.59	508	0.26	6.14	114	10	352335	352837	4790	5292	8e-61	243	Brachypodium distachyon	Retrotransposon	LTR
scaffold00257	583597	RLG_Atal_Athila_B_B_At1-4	11505	73.99	546	0.28	4.75	128	12	416137	416675	5150	5688	8e-51	209	Arabidopsis thaliana	Retrotransposon	LTR
scaffold00261	569869	RLG_Atal_Athila_B_B_consensus-1	11714	71.4	465	0.24	3.97	123	9	217301	217760	5758	5299	6e-22	113	Arabidopsis thaliana	Retrotransposon	LTR
scaffold00262	568685	RLG_Bdis_BdisC102_consensus-1	8332	75.06	425	0.22	5.1	92	14	217771	218188	5315	4898	1e-43	185	Brachypodium distachyon	Retrotransposon	LTR
scaffold00263	566740	RLC_Mpol_S_RND-1	6340	76.76	512	0.27	8.08	106	8	371886	372390	4297	3792	3e-70	274	Metrosideros polymorpha	Retrotransposon	LTR
scaffold00266	554776	RLC_Mpol_S_RND-1	6340	75.21	730	0.39	11.51	162	13	8220	8942	3792	4509	2e-86	327	Metrosideros polymorpha	Retrotransposon	LTR
scaffold00269	538916	RLG_Bdis_BdisC012_consensus-1	13235	78.7	169	0.09	1.28	30	5	390257	390422	3924	3759	3e-20	108	Brachypodium distachyon	Retrotransposon	LTR
scaffold00270	530742	RLG_Bdis_BdisC102_consensus-1	8332	74.57	519	0.29	6.23	121	11	440989	441502	4803	5315	4e-53	217	Brachypodium distachyon	Retrotransposon	LTR
scaffold00272	529032	RLG_Tmon_Romani_AF459088-1	10919	74.58	240	0.14	2.2	53	8	84417	84652	5393	5628	2e-17	99	Triticum monococcum	Retrotransposon	LTR
scaffold00273	522645	DTM_Osat_MAL_consensus-1	13766	82.88	111	0.06	0.81	15	3	162980	163088	8144	8036	6e-17	97.1	Oryza sativa	DNA-transposon	TIR
scaffold00277	511900	RLC_Mpol_D_consensus-1	6477	80.74	1677	0.98	25.89	303	18	453613	455279	5648	3982	0	1290	Metrosideros polymorpha	Retrotransposon	LTR
scaffold00278	508972	RLG_Tmon_Romani_AF459088-1	10919	75.21	242	0.14	2.22	48	10	237169	237404	5393	5628	3e-19	104	Triticum monococcum	Retrotransposon	LTR
scaffold00281	504094	RLG_Bdis_BdisC004_consensus-1	10264	70.48	813	0.48	7.92	199	32	73194	73985	7615	6823	4e-28	134	Brachypodium distachyon	Retrotransposon	LTR
scaffold00287	479773	DTA_Mpol_A_RND-4	4976	75.29	174	0.11	3.5	39	4	365071	365242	2836	3007	5e-12	80.5	#N/A	#N/A	#N/A
scaffold00292	463869	XXX_Bgt_rDNA_consensus-1	7321	84.33	1825	1.18	24.93	240	39	457478	459284	1679	3475	0	1744	Blumeria graminis_tritici	unknown	unknown
scaffold00295	455561	RLG_Mpol_C_RND-1	3356	78.91	275	0.18	8.19	52	5	125955	126226	1575	1846	1e-42	182	Metrosideros polymorpha	Retrotransposon	LTR
scaffold00298	447323	RLC_Mpol_D_consensus-1	6477	77.78	1692	1.13	26.12	333	37	413153	414822	5652	3982	0	1002	Metrosideros polymorpha	Retrotransposon	LTR
scaffold00301	436333	RLG_Mpol_I_RND-1	9732	71.64	670	0.46	6.88	165	24	403523	404180	6694	6038	2e-36	161	Metrosideros polymorpha	Retrotransposon	LTR
scaffold00304	433024	RLG_Mpol_A_consensus-1	9611	74.44	755	0.52	7.86	184	8	65674	66423	4881	4131	3e-83	316	Metrosideros polymorpha	Retrotransposon	LTR
scaffold00308	420743	RLC_Mpol_D_consensus-1	6477	79.64	1699	1.21	26.23	309	30	212330	214005	5666	3982	0	1186	Metrosideros polymorpha	Retrotransposon	LTR
scaffold00310	416435	XXX_Bgt_rDNA_consensus-1	7321	84.28	1826	1.32	24.94	240	39	409937	411744	1679	3475	0	1738	Blumeria graminis_tritici	unknown	unknown
scaffold00316	400737	RLG_Bdis_BdisC102_consensus-1	8332	80.22	268	0.2	3.22	44	9	36874	37136	5315	5052	6e-46	193	Brachypodium distachyon	Retrotransposon	LTR
scaffold00320	386665	RLC_Bdis_BdisC092_consensus-1	5254	72.32	672	0.52	12.79	167	18	360506	361164	2947	2282	5e-46	193	Brachypodium distachyon	Retrotransposon	LTR
scaffold00324	370647	RLG_Mpol_X_RND-1	9102	72.95	244	0.2	2.68	60	6	113593	113833	5073	5313	4e-12	80.5	Metrosideros polymorpha	Retrotransposon	LTR
scaffold00330	355471	RLC_Mpol_S_RND-1	6340	79.19	2518	2.13	39.72	461	41	8747	11242	3241	5717	0	1688	Metrosideros polymorpha	Retrotransposon	LTR
scaffold00334	347189	RLC_Mpol_D_consensus-1	6477	81.34	670	0.58	10.34	123	2	59510	60178	4686	5354	1e-151	544	Metrosideros polymorpha	Retrotransposon	LTR
scaffold00335	342264	RLC_Mpol_D_consensus-1	6477	79.98	1683	1.48	25.98	309	24	125290	126956	5652	3982	0	1216	Metrosideros polymorpha	Retrotransposon	LTR
scaffold00345	333425	RLC_Mpol_S_RND-1	6340	75.93	727	0.65	11.47	156	11	170968	171687	4509	3795	6e-95	355	Metrosideros polymorpha	Retrotransposon	LTR
scaffold00349	324771	RLG_Mpol_A_consensus-1	9611	74.58	771	0.71	8.02	188	7	293456	294223	4131	4896	9e-88	331	Metrosideros polymorpha	Retrotransposon	LTR
scaffold00353	316250	RLC_Mpol_D_consensus-1	6477	80.75	1683	1.6	25.98	297	24	49266	50933	5652	3982	0	1288	Metrosideros polymorpha	Retrotransposon	LTR
scaffold00356	307954	RLC_Mpol_D_consensus-1	6477	79.39	1684	1.64	26	319	25	183228	184896	5652	3982	0	1162	Metrosideros polymorpha	Retrotransposon	LTR
scaffold00359	299985	RLG_Bdis_BdisC265_consensus-1	7766	69.75	1157	1.16	14.9	299	42	278600	279731	5548	4418	3e-33	150	Brachypodium distachyon	Retrotransposon	LTR
scaffold00366	286614	RLG_Bdis_BdisC265_consensus-1	7766	74.54	377	0.39	4.85	87	9	23367	23739	4418	4789	5e-35	156	Brachypodium distachyon	Retrotransposon	LTR
scaffold00369	283709	RLC_Mpol_S_RND-1	6340	81.41	156	0.16	2.46	29	0	242742	242897	4354	4509	1e-26	128	Metrosideros polymorpha	Retrotransposon	LTR
scaffold00374	274922	RLG_Taes_Cereba_consensus-1	8161	77.37	358	0.39	4.39	70	11	49504	49855	5180	4828	6e-49	202	Triticum aestivum	Retrotransposon	LTR
scaffold00377	271282	RLC_Mpol_AG_RND-1	4906	74.11	784	0.87	15.98	186	16	210700	211473	3728	2952	1e-80	307	Metrosideros polymorpha	Retrotransposon	LTR
scaffold00381	259531	RLG_Taes_Abiba_A_consensus-1	14865	76.09	184	0.21	1.24	38	6	46623	46803	8535	8715	1e-15	91.6	Triticum aestivum	Retrotransposon	LTR
scaffold00384	255960	RLG_Osat_Cara_Os3-2	11425	84.38	96	0.11	0.84	13	2	196792	196886	4055	3961	4e-16	93.5	Oryza sativa	Retrotransposon	LTR
scaffold00399	231840	RLC_Mpol_S_RND-1	6340	78.78	2851	3.69	44.97	539	43	141318	144145	5717	2910	0	1853	Metrosideros polymorpha	Retrotransposon	LTR
scaffold00408	223461	RLG_Mpol_AW_RND-1	8673	83.72	86	0.12	0.99	14	0	70666	70751	5251	5166	7e-13	82.4	Metrosideros polymorpha	Retrotransposon	LTR
scaffold00444	162840	RLC_Mpol_S_RND-1	6340	79.65	2850	5.25	44.95	517	39	96225	99053	2910	5717	0	1991	Metrosideros polymorpha	Retrotransposon	LTR
scaffold00464	130520	RLC_Taes_Ale_42j2-1	5310	100	49	0.11	0.92	0	0	63771	63819	2262	2214	7e-16	91.6	Triticum aestivum	Retrotransposon	LTR
scaffold00490	98309	XXX_Bgt_rDNA_consensus-1	7321	83.84	1046	3.19	14.29	143	22	8419	9453	1679	2709	0	972	Blumeria graminis_tritici	unknown	unknown
scaffold00528	73544	RLC_Mpol_D_consensus-1	6477	79.28	1684	6.87	26	320	26	46997	48664	5652	3982	0	1149	Metrosideros polymorpha	Retrotransposon	LTR
scaffold00552	65874	RLG_Mpol_AK_RND-1	9712	72.52	444	2.02	4.57	111	10	18591	19029	3323	3760	6e-29	134	Metrosideros polymorpha	Retrotransposon	LTR
scaffold00596	51140	RLC_Mpol_D_consensus-1	6477	82.01	967	5.67	14.93	170	4	30578	31542	5648	4684	0	819	Metrosideros polymorpha	Retrotransposon	LTR
scaffold00661	35805	XXX_Bgt_rDNA_consensus-1	7321	81.63	1813	15.19	24.76	223	81	29627	31345	3475	1679	0	1402	Blumeria graminis_tritici	unknown	unknown
scaffold00688	32986	RLG_Mpol_A_consensus-1	9611	74.01	931	8.47	9.69	226	14	9602	10525	4896	3975	9e-99	364	Metrosideros polymorpha	Retrotransposon	LTR
scaffold00724	28566	RLG_Bdis_BdisC102_consensus-1	8332	74.12	425	4.46	5.1	96	13	9780	10197	4898	5315	3e-38	163	Brachypodium distachyon	Retrotransposon	LTR
scaffold00741	26871	RLC_Hvul_TAR2_Gb3-1	6328	97.1	69	0.77	1.09	2	0	15222	15290	3002	2934	2e-24	117	Hordeum vulgare	Retrotransposon	LTR
scaffold00760	25598	DHH_Bdis_AA_Bd1-13	13800	92.33	287	3.36	2.08	18	2	7535	7819	13674	13390	4e-111	405	#N/A	#N/A	#N/A
scaffold00768	25000	XXX_Bgt_rDNA_consensus-1	7321	84.28	1826	21.91	24.94	240	39	8105	9912	3475	1679	0	1738	Blumeria graminis_tritici	unknown	unknown
scaffold00832	19378	RLG_Bdis_BdisC152_Bd2-2	8272	75.05	521	8.07	6.3	115	14	12735	13248	4780	5292	7e-58	228	Brachypodium distachyon	Retrotransposon	LTR
scaffold00910	10806	RLG_Mpol_A_consensus-1	9611	73.71	913	25.35	9.5	228	11	5821	6727	3975	4881	1e-93	346	Metrosideros polymorpha	Retrotransposon	LTR
scaffold00960	6498	XXX_Bgt_rDNA_consensus-1	7321	87.1	1054	48.66	14.4	121	13	1839	2886	6033	7077	0	1179	Blumeria graminis_tritici	unknown	unknown
scaffold00979	5369	XXX_Bgt_rDNA_consensus-1	7321	80.17	1185	66.21	16.19	208	26	1	1171	4740	5911	0	861	Blumeria graminis_tritici	unknown	unknown
scaffold00983	4941	DHH_Bdis_AA_Bd1-13	13800	92.33	287	17.43	2.08	18	2	3693	3977	13390	13674	8e-112	405	#N/A	#N/A	#N/A
scaffold01004	3348	XXX_Bgt_rDNA_consensus-1	7321	86.8	1038	93.01	14.18	116	18	2323	3348	7077	6049	0	1138	Blumeria graminis_tritici	unknown	unknown
